# Global phylogeography of marine *Synechococcus* in coastal areas reveals strikingly different communities than in the open ocean

**DOI:** 10.1101/2022.03.07.483242

**Authors:** Hugo Doré, Jade Leconte, Ulysse Guyet, Solène Breton, Gregory K. Farrant, David Demory, Morgane Ratin, Mark Hoebeke, Erwan Corre, Frances D. Pitt, Martin Ostrowski, David J. Scanlan, Frédéric Partensky, Christophe Six, Laurence Garczarek

## Abstract

Marine *Synechococcus* comprise a numerically and ecologically prominent phytoplankton group, playing a major role in both carbon cycling and trophic networks in all oceanic regions except in the polar oceans. Despite their high abundance in coastal areas, our knowledge of *Synechococcus* communities in these environments is based on only a few local studies. Here, we use the global metagenome dataset of the Ocean Sampling Day (June 21^st^ 2014) to get a snapshot of the taxonomic composition of coastal *Synechococcus* communities worldwide, by recruitment on a reference database of 141 picocyanobacterial genomes, representative of the whole *Prochlorococcus, Synechococcus* and *Cyanobium* diversity. This allowed us to unravel drastic community shifts over small to medium scale gradients of environmental factors, in particular along European coasts. The combined analysis of the phylogeography of natural populations and the thermophysiological characterization of eight strains, representative of the four major *Synechococcus* lineages (clades I to IV), also brought novel insights about the differential niche partitioning of clades I and IV, which most often co-dominate the *Synechococcus* community in cold and temperate coastal areas. Altogether, this study tackles the main differences between open-ocean and coastal communities worldwide.
