## Supplementary material for "Global phylogeography of marine *Synechococcus* in coastal areas reveals strikingly different communities than in the open ocean": Dataset 1

### Sheet: Dataset S1
Dataset S1: OSD samples used in this study. Characteristics and accession numbers of the OSD samples analyzed in this study and corresponding contextual data, as retrieved from PANGAEA (https://doi.pangaea.de/10.1594/PANGAEA.854419; (Ocean Sampling Day Consortium, 2015).
Sample ID	INSDC biosample accession number	INSDC bioarchive accession number	INSDC sample accession number	URL file	Campaign	Site (label)	Site (number)	Event	Date/Time	Locality (of OSD site)	Province	LME	Latitude	Longitude	Depth water (m)	Distance to closest coast (m)	Temperature (°C)	Salinity
OSD3_2014-06-20_0m_NPL022	SAMEA3275643	ABOKL44	ERS667665	http://www.ebi.ac.uk/ena/data/view/ERS667665	OSD-Jun-2014	OSD3	3	OSD3_20140620T0540Z	2014-06-20T05:40	Helgoland	Coastal - NE Atlantic Shelves Province	North Sea	54.1819	7.9	0	0	14	32.591
OSD19_2014-06-23_2m_NPL022	SAMEA3275628		ERS667649	http://www.ebi.ac.uk/ena/data/view/ERS667649	OSD-Jun-2014	OSD19	19	OSD19_20140623T0730Z	2014-06-23T07:30	Famagusta	Westerlies - Mediterranean Sea, Black Sea Province		35	33	2	0	29	39.1
OSD25_2014-06-21_0m_NPL022	SAMEA3275623	ABOKM23	ERS667643	http://www.ebi.ac.uk/ena/data/view/ERS667643	OSD-Jun-2014	OSD25	25	OSD25_20140621T0900Z	2014-06-21T09:00	Saidia Rocher	Westerlies - Mediterranean Sea, Black Sea Province	Mediterranean Sea	35.0864	-2.21466	0	0	23.1	30
OSD34_2014-06-21_0m_NPL022	SAMEA3275616	ABOKM65	ERS667634	http://www.ebi.ac.uk/ena/data/view/ERS667634	OSD-Jun-2014	OSD34	34	OSD34_20140621T0930Z	2014-06-21T09:30	Alexandria	Westerlies - Mediterranean Sea, Black Sea Province	Mediterranean Sea	31.2167	29.9667	0	0	27	36
OSD35_2014-06-21_1m_NPL022	SAMEA3275615	ABOKM98	ERS667633	http://www.ebi.ac.uk/ena/data/view/ERS667633	OSD-Jun-2014	OSD35	35	OSD35_20140621T1701Z	2014-06-21T17:01	Cheasapeake Bay	Coastal - NW Atlantic Shelves Province	Northeast U.S. Continental Shelf	38.6792	-76.1742	1	0	26.32	8.97
OSD42_2014-06-21_3m_NPL022	SAMEA3275608		ERS667626	http://www.ebi.ac.uk/ena/data/view/ERS667626	OSD-Jun-2014	OSD42	42	OSD42_20140621T1000Z	2014-06-21T10:00	Faro Lake	Westerlies - Mediterranean Sea, Black Sea Province	Mediterranean Sea	38.2686	15.6371	3	0	20	36.8
OSD50_2014-06-20_0m_NPL022	SAMEA3275600	ABOKM69	ERS667618	http://www.ebi.ac.uk/ena/data/view/ERS667618	OSD-Jun-2014	OSD50	50	OSD50_20140620T0709Z	2014-06-20T07:09	Pasaia	Coastal - Canary Coastal Province (EACB)	Iberian Coastal	43.3333	-1.925	0	0	20	34.3
OSD55_2014-06-21_1m_NPL022	SAMEA3275586	ABOKM64	ERS667604	http://www.ebi.ac.uk/ena/data/view/ERS667604	OSD-Jun-2014	OSD55	55	OSD55_20140621T1630Z	2014-06-21T16:30	Maine Damariscotta River	Coastal - NW Atlantic Shelves Province	Northeast U.S. Continental Shelf	43.8604	-69.5781	1	0	12.5	32
OSD57_2014-06-24_0m_NPL022	SAMEA3275584	ABOKL64	ERS667602	http://www.ebi.ac.uk/ena/data/view/ERS667602	OSD-Jun-2014	OSD57	57	OSD57_20140624T0738Z	2014-06-24T07:38	Hawaii Oahu	Trades - N. Pacific Tropical Gyre Province	Insular Pacific-Hawaiian	21.2866	-157.844	0	0	27.58	34
OSD58_2014-06-21_1m_NPL022	SAMEA3275583	ABOKM28	ERS667601	http://www.ebi.ac.uk/ena/data/view/ERS667601	OSD-Jun-2014	OSD58	58	OSD58_20140621T1530Z	2014-06-21T15:30	PICO	Coastal - NW Atlantic Shelves Province	Southeast U.S. Continental Shelf	34.7181	-76.6707	1	0	25.8	35.8
OSD61_2014-06-21_0.5m_NPL022	SAMEA3275581	ABOKL94	ERS667599	http://www.ebi.ac.uk/ena/data/view/ERS667599	OSD-Jun-2014	OSD61	61	OSD61_20140621T2108Z	2014-06-21T21:08	Vineyard Sound	Coastal - NW Atlantic Shelves Province	Northeast U.S. Continental Shelf	41.5245	-70.6722	0.5	0	19.2	30.7
OSD62_2014-06-21_0.2m_NPL022	SAMEA3275580	ABOKL62	ERS667598	http://www.ebi.ac.uk/ena/data/view/ERS667598	OSD-Jun-2014	OSD62	62	OSD62_20140621T1000Z	2014-06-21T10:00	Manai Straits	Coastal - NE Atlantic Shelves Province	Celtic-Biscay Shelf	53.2254	-4.15903	0.2	0	16	34
OSD69_2014-06-21_0m_NPL022	SAMEA3275576	ABOKM43	ERS667594	http://www.ebi.ac.uk/ena/data/view/ERS667594	OSD-Jun-2014	OSD69	69	OSD69_20140621T1508Z	2014-06-21T15:08	Marghera	Westerlies - Mediterranean Sea, Black Sea Province	Mediterranean Sea	45.4568	12.2605	0	0	25.7	29.41
OSD91_2014-06-21_2m_NPL022	SAMEA3275558	ABOKM18	ERS667576	http://www.ebi.ac.uk/ena/data/view/ERS667576	OSD-Jun-2014	OSD91	91	OSD91_20140621T1100Z	2014-06-21T11:00	Oualidiya	Coastal - Canary Coastal Province (EACB)	Canary Current	32.7467	-9.03667	2	0	19	27.24
OSD92_2014-06-21_2m_NPL022	SAMEA3275557	ABOKM67	ERS667575	http://www.ebi.ac.uk/ena/data/view/ERS667575	OSD-Jun-2014	OSD92	92	OSD92_20140621T1100Z	2014-06-21T11:00	Casablanca	Coastal - Canary Coastal Province (EACB)	Canary Current	33.5839	-7.70064	2	0	24	30.75
OSD94_2014-06-21_0m_NPL022	SAMEA3275555	ABOKM24	ERS667573	http://www.ebi.ac.uk/ena/data/view/ERS667573	OSD-Jun-2014	OSD94	94	OSD94_20140621T0930Z	2014-06-21T09:30	Saidia Marina	Westerlies - Mediterranean Sea, Black Sea Province	Mediterranean Sea	35.0864	-2.21466	0	0	23.6	31
OSD101_2014-06-21_0m_NPL022	SAMEA3275546	ABOKL61	ERS667564	http://www.ebi.ac.uk/ena/data/view/ERS667564	OSD-Jun-2014	OSD101	101	OSD101_20140621T1105Z	2014-06-21T11:05	Quinta do Lorde	Westerlies - N. Atlantic Subtropical Gyral Province (East) (STGE)		32.7418	-16.7113	0	0	20.5	37
OSD102_2014-06-21_0m_NPL022	SAMEA3275545	ABOKL45	ERS667563	http://www.ebi.ac.uk/ena/data/view/ERS667563	OSD-Jun-2014	OSD102	102	OSD102_20140621T1200Z	2014-06-21T12:00	Marina do Funchal	Westerlies - N. Atlantic Subtropical Gyral Province (East) (STGE)		32.6461	-16.9102	0	0	20.8	36
OSD103_2014-06-21_0m_NPL022	SAMEA3275544	ABOKN06	ERS667562	http://www.ebi.ac.uk/ena/data/view/ERS667562	OSD-Jun-2014	OSD103	103	OSD103_20140621T1015Z	2014-06-21T10:15	Porto da Cruz	Westerlies - N. Atlantic Subtropical Gyral Province (East) (STGE)		32.7747	-16.8287	0	0	20.2	37
OSD117_2014-06-21_0m_NPL022	SAMEA3275532	ABOKL92	ERS667549	http://www.ebi.ac.uk/ena/data/view/ERS667549	OSD-Jun-2014	OSD117	117	OSD117_20140621T1610Z	2014-06-21T16:10	S Iberian Atlantic - Tavira Beach	Coastal - Canary Coastal Province (EACB)	Iberian Coastal	37.167	-7.504	0	0	23.64	37.93
OSD125_2014-06-21_0m_NPL022	SAMEA3275526	ABOKM38	ERS667540	http://www.ebi.ac.uk/ena/data/view/ERS667540	OSD-Jun-2014	OSD125	125	OSD125_20140621T1300Z	2014-06-21T13:00	Dove Marine Laboratory Cullercoats Beach	Coastal - NE Atlantic Shelves Province	North Sea	55.0331	-1.43278	0	0	16.04	26.4
OSD126_2014-06-21_1m_NPL022	SAMEA3275525	ABOKM13	ERS667539	http://www.ebi.ac.uk/ena/data/view/ERS667539	OSD-Jun-2014	OSD126	126	OSD126_20140621T1215Z	2014-06-21T12:15	Eyafjordur_1	Polar - Atlantic Arctic Province	Iceland Shelf and Sea	66.0069	-18.1965	1	0	12.2	42.3
OSD127_2014-06-21_10m_NPL022	SAMEA3275524	ABOKM16	ERS667538	http://www.ebi.ac.uk/ena/data/view/ERS667538	OSD-Jun-2014	OSD127	127	OSD127_20140621T1143Z	2014-06-21T11:43	Eyafjordur_2	Polar - Atlantic Arctic Province	Iceland Shelf and Sea	66.0078	-18.1953	10	0	11.24	59.7
OSD128_2014-06-21_1m_NPL022	SAMEA3275523	ABOKM57	ERS667537	http://www.ebi.ac.uk/ena/data/view/ERS667537	OSD-Jun-2014	OSD128	128	OSD128_20140621T1705Z	2014-06-21T17:05	Eyafjordur_3	Polar - Atlantic Arctic Province		65.4886	-18.0608	1	0	12	14
OSD132_2014-06-22_0.5m_NPL022	SAMEA3275519	ABOKL90	ERS667533	http://www.ebi.ac.uk/ena/data/view/ERS667533	OSD-Jun-2014	OSD132	132	OSD132_20140622T0845Z	2014-06-22T08:45	Sdot YAM	Westerlies - Mediterranean Sea, Black Sea Province	Mediterranean Sea	32.0694	34.843	0.5	0	27.3	39.35
OSD143_2014-06-21_1m_NPL022	SAMEA3275509	ABOKN04	ERS667523	http://www.ebi.ac.uk/ena/data/view/ERS667523	OSD-Jun-2014	OSD143	143	OSD143_20140621T1845Z	2014-06-21T18:45	Skidaway Institute of Oceanography	Coastal - NW Atlantic Shelves Province	Southeast U.S. Continental Shelf	31.9828	-81.0167	1	0	30.79	26.58
OSD149_2014-06-21_0m_NPL022		ABOKN08	ERS667517	http://www.ebi.ac.uk/ena/data/view/ERS667517	OSD-Jun-2014	OSD149	149	OSD149_20140621T1440Z	2014-06-21T14:40	Laguna Rocha Norte	Coastal - Brazil Current Coastal Province	Patagonian Shelf	-34.616	-54.266	0	0	10.98	14.3
OSD150_2014-06-21_0m_NPL022		ABOKN05	ERS667515	http://www.ebi.ac.uk/ena/data/view/ERS667515	OSD-Jun-2014	OSD150	150	OSD150_20140621T1500Z	2014-06-21T15:00	Laguna Rocha Sur	Coastal - Brazil Current Coastal Province	Patagonian Shelf	-34.666	-54.2752	0	0	9.99	18
OSD151_2014-06-21_0m_NPL022		ABOKM33	ERS667514	http://www.ebi.ac.uk/ena/data/view/ERS667514	OSD-Jun-2014	OSD151	151	OSD151_20140621T1430Z	2014-06-21T14:30	South Atlantic Microbial Observatory	Coastal - Brazil Current Coastal Province	Patagonian Shelf	-34.7	-54.266	0	0	11.67	32.86
OSD152_2014-06-20_1m_NPL022	SAMEA3275500	ABOKM06	ERS667509	http://www.ebi.ac.uk/ena/data/view/ERS667509	OSD-Jun-2014	OSD152	152	OSD152_20140620T1610Z	2014-06-20T16:10	Compass Buoy Station - Bedford Basin	Coastal - NW Atlantic Shelves Province	Scotian Shelf	44.6936	-63.6403	1	0	12.8	28.9
OSD152_2014-06-20_5m_NPL022	SAMEA3275502	ABOKL96	ERS667511	http://www.ebi.ac.uk/ena/data/view/ERS667511	OSD-Jun-2014	OSD152	152	OSD152_20140620T1630Z	2014-06-20T16:30	Compass Buoy Station - Bedford Basin	Coastal - NW Atlantic Shelves Province	Scotian Shelf	44.6936	-63.6403	5	0	10.8	29.8
OSD153_2014-06-21_0m_NPL022	SAMEA3275499	ABOKL66	ERS667508	http://www.ebi.ac.uk/ena/data/view/ERS667508	OSD-Jun-2014	OSD153	153	OSD153_20140621T1015Z	2014-06-21T10:15	Faro Island	Coastal - Canary Coastal Province (EACB)	Iberian Coastal	36.9977	-7.98166	0	0	21.1	34.4
OSD166_2014-06-21_0.5m_NPL022	SAMEA3275486	ABOKL84	ERS667495	http://www.ebi.ac.uk/ena/data/view/ERS667495	OSD-Jun-2014	OSD166	166	OSD166_20140621T0948Z	2014-06-21T09:48	Armintza	Coastal - Canary Coastal Province (EACB)		43.2655	-2.89966	0.5	0	17.88	35.05
OSD168_2014-06-21_2m_NPL022	SAMEA3275484	ABOKL88	ERS667493	http://www.ebi.ac.uk/ena/data/view/ERS667493	OSD-Jun-2014	OSD168	168	OSD168_20140621T0915Z	2014-06-21T09:15	IMST_izmir	Westerlies - Mediterranean Sea, Black Sea Province	Mediterranean Sea	38.4133	27.0342	2	0	25.7352	38.301
OSD109_2014-06-20_0m_NPL022	SAMEA3275538	ABOKL46	ERS667556	http://www.ebi.ac.uk/ena/data/view/ERS667556	OSD-Jun-2014	OSD109	109	OSD109_20140620T1100Z	2014-06-20T11:00	Rosa Rio	Coastal - Canary Coastal Province (EACB)	Iberian Coastal	38.6769	-9.01239	0	33	20.5	30
OSD39_2014-06-19_0.1m_NPL022	SAMEA3275610	ABOKM95	ERS667628	http://www.ebi.ac.uk/ena/data/view/ERS667628	OSD-Jun-2014	OSD39	39	OSD39_20140619T0500Z	2014-06-19T18:00	Charleston Harbor	Coastal - NW Atlantic Shelves Province	Southeast U.S. Continental Shelf	32.7524	-79.8995	0.1	42	31.3	24.3
OSD93_2014-06-21_2m_NPL022	SAMEA3275556	ABOKM61	ERS667574	http://www.ebi.ac.uk/ena/data/view/ERS667574	OSD-Jun-2014	OSD93	93	OSD93_20140621T1100Z	2014-06-21T11:00	Eljadida	Coastal - Canary Coastal Province (EACB)	Canary Current	33.2596	-8.49922	2	49	19	32.88
OSD118_2014-06-21_0.2m_NPL022	SAMEA3275531	ABOKM55	ERS667548	http://www.ebi.ac.uk/ena/data/view/ERS667548	OSD-Jun-2014	OSD118	118	OSD118_20140621T1214Z	2014-06-21T12:14	Robert s Cove	Coastal - NE Atlantic Shelves Province	Celtic-Biscay Shelf	51.7423	-8.3112	0.2	70	18	38
OSD163_2014-06-20_2m_NPL022	SAMEA3275488	ABOKN02	ERS667497	http://www.ebi.ac.uk/ena/data/view/ERS667497	OSD-Jun-2014	OSD163	163	OSD163_20140620T1200Z	2014-06-20T12:00	Scapa	Coastal - NE Atlantic Shelves Province	North Sea	58.957	-2.9726	2	81	11.7	34.445
OSD60_2014-06-19_0.1m_NPL022	SAMEA3275582	ABOKM20	ERS667600	http://www.ebi.ac.uk/ena/data/view/ERS667600	OSD-Jun-2014	OSD60	60	OSD60_20140619T1545Z	2014-06-19T15:45	South Carolina 2 - North Inlet	Coastal - NW Atlantic Shelves Province	Southeast U.S. Continental Shelf	33.3231	-79.1676	0.1	90	27.77	35.13
OSD51_2014-06-21_2m_NPL022	SAMEA3275598	ABOKL93	ERS667616	http://www.ebi.ac.uk/ena/data/view/ERS667616	OSD-Jun-2014	OSD51	51	OSD51_20140621T1556Z	2014-06-21T15:56	Bocas del Toro	Coastal - Guianas Coastal Province	Caribbean Sea	9.3485	-82.266	2	97	29.1	34.6
OSD167_2014-06-21_0.1m_NPL022	SAMEA3275485	ABOKM29	ERS667494	http://www.ebi.ac.uk/ena/data/view/ERS667494	OSD-Jun-2014	OSD167	167	OSD167_20140621T1415Z	2014-06-21T14:15	Eyafjordur_6	Polar - Atlantic Arctic Province	Iceland Shelf and Sea	65.7064	-18.1181	0.1	100	11	1.1
OSD45_2014-06-22_0m_NPL022	SAMEA3275605	ABOKL68	ERS667623	http://www.ebi.ac.uk/ena/data/view/ERS667623	OSD-Jun-2014	OSD45	45	OSD45_20140622T2130Z	2014-06-22T21:30	Tampa Bay	Trades - Caribbean Province	Gulf of Mexico	27.6158	-82.7259	0	130	31.2	33.84
OSD64_2014-06-21_1m_NPL022	SAMEA3275578	ABOKL73	ERS667596	http://www.ebi.ac.uk/ena/data/view/ERS667596	OSD-Jun-2014	OSD64	64	OSD64_20140621T0930Z	2014-06-21T09:30	Odessa	Westerlies - Mediterranean Sea, Black Sea Province	Black Sea	46.4415	30.776	1	145	20.3	17.63
OSD41_2014-06-21_1m_NPL022	SAMEA3275609	ABOKM12	ERS667627	http://www.ebi.ac.uk/ena/data/view/ERS667627	OSD-Jun-2014	OSD41	41	OSD41_20140621T1840Z	2014-06-21T18:40	Sequim Bay Park	Coastal - California Upwelling Coastal Province	Gulf of Alaska	48.0405	-123.026	1	155	15.9	24.73
OSD130_2014-06-21_1m_NPL022	SAMEA3275521	ABOKM26	ERS667535	http://www.ebi.ac.uk/ena/data/view/ERS667535	OSD-Jun-2014	OSD130	130	OSD130_20140621T1141Z	2014-06-21T11:41	Eyafjordur_5	Polar - Atlantic Arctic Province	Iceland Shelf and Sea	66.1316	-18.7902	1	170	10.1	48
OSD98_2014-06-21_0.5m_NPL022	SAMEA3275551	ABOKM60	ERS667569	http://www.ebi.ac.uk/ena/data/view/ERS667569	OSD-Jun-2014	OSD98	98	OSD98_20140621T1240Z	2014-06-21T12:40	Sao Jorge Azores	Westerlies - N. Atlantic Subtropical Gyral Province (East) (STGE)		38.64	-28.13	0.5	179	18.7	35.6
OSD54_2014-06-21_1m_NPL022	SAMEA3275588	ABOKL91	ERS667606	http://www.ebi.ac.uk/ena/data/view/ERS667606	OSD-Jun-2014	OSD54	54	OSD54_20140621T1545Z	2014-06-21T15:45	Maine Booth Bay	Coastal - NW Atlantic Shelves Province	Northeast U.S. Continental Shelf	43.8444	-69.6409	1	189	11.9	31
OSD26_2014-06-21_0m_NPL022	SAMEA3275622	ABOKM48	ERS667642	http://www.ebi.ac.uk/ena/data/view/ERS667642	OSD-Jun-2014	OSD26	26	OSD26_20140621T1245Z	2014-06-21T12:45	Tangier	Coastal - Canary Coastal Province (EACB)	Canary Current	35.82	-5.75	0	216	28	34.19
OSD111_2014-06-21_0m_NPL022	SAMEA3275536	ABOKL54	ERS667554	http://www.ebi.ac.uk/ena/data/view/ERS667554	OSD-Jun-2014	OSD111	111	OSD111_20140621T0830Z	2014-06-21T08:30	Ria de Aveiro_1	Coastal - Canary Coastal Province (EACB)	Iberian Coastal	40.6599	-8.70376	0	238	25.2	30
OSD107_2014-06-20_0m_NPL022	SAMEA3275540	ABOKL57	ERS667558	http://www.ebi.ac.uk/ena/data/view/ERS667558	OSD-Jun-2014	OSD107	107	OSD107_20140620T0950Z	2014-06-20T09:50	Lisboa	Coastal - Canary Coastal Province (EACB)	Iberian Coastal	39.1404	-9.38011	0	243	20.2	30
OSD78_2014-06-21_0.5m_NPL022	SAMEA3275565	ABOKM68	ERS667583	http://www.ebi.ac.uk/ena/data/view/ERS667583	OSD-Jun-2014	OSD78	78	OSD78_20140621T0900Z	2014-06-21T09:00	CONISMA	Westerlies - Mediterranean Sea, Black Sea Province	Mediterranean Sea	43.57	13.595	0.5	247	24.25	34.33
OSD47_2014-06-21_0m_NPL022	SAMEA3275603	ABOKM66	ERS667621	http://www.ebi.ac.uk/ena/data/view/ERS667621	OSD-Jun-2014	OSD47	47	OSD47_20140621T1256Z	2014-06-21T12:56	Venice Lagoon	Westerlies - Mediterranean Sea, Black Sea Province	Mediterranean Sea	45.502	12.4176	0	253	25.3	27.42
OSD148_2014-06-21_0m_NPL022	SAMEA3275504	ABOKM51	ERS667518	http://www.ebi.ac.uk/ena/data/view/ERS667518	OSD-Jun-2014	OSD148	148	OSD148_20140621T0845Z	2014-06-21T08:45	Wadden Sea	Coastal - NE Atlantic Shelves Province	North Sea	53.5809	8.14864	0	254	17.77	31.14
OSD154_2014-06-20_1m_NPL022	SAMEA3275498	ABOKL80	ERS667507	http://www.ebi.ac.uk/ena/data/view/ERS667507	OSD-Jun-2014	OSD154	154	OSD154_20140620T1120Z	2014-06-20T11:20	Arcachon/Eyrac-SOMLIT	Coastal - NE Atlantic Shelves Province	Celtic-Biscay Shelf	44.6667	-1.16666	1	260	20.7	32.4
OSD115_2014-06-21_0m_NPL022	SAMEA3275534	ABOKL47	ERS667551	http://www.ebi.ac.uk/ena/data/view/ERS667551	OSD-Jun-2014	OSD115	115	OSD115_20140621T1430Z	2014-06-21T14:30	Santa Cruz	Coastal - Canary Coastal Province (EACB)	Iberian Coastal	39.1343	-9.38478	0	309	20.3	40
OSD133_2014-06-21_0m_NPL022	SAMEA3275518	ABOKM17	ERS667532	http://www.ebi.ac.uk/ena/data/view/ERS667532	OSD-Jun-2014	OSD133	133	OSD133_20140621T0724Z	2014-06-21T07:24	Robben Island	Coastal - E. Africa Coastal Province	Benguela Current	-33.8971	18.3868	0	312	15.06	35.16
OSD73_2014-06-21_1m_NPL022	SAMEA3275571	ABOKL69	ERS667589	http://www.ebi.ac.uk/ena/data/view/ERS667589	OSD-Jun-2014	OSD73	73	OSD73_20140621T1115Z	2014-06-21T11:15	Lima Estuary	Coastal - Canary Coastal Province (EACB)	Iberian Coastal	41.6835	-8.8341	1	315	18.4	32.3
OSD99_2014-06-21_1m_NPL022	SAMEA3275549	ABOKM35	ERS667567	http://www.ebi.ac.uk/ena/data/view/ERS667567	OSD-Jun-2014	OSD99	99	OSD99_20140621T1024Z	2014-06-21T10:24	C1	Westerlies - Mediterranean Sea, Black Sea Province	Mediterranean Sea	45.7009	13.71	1	360	20.821	33.931
OSD74_2014-06-21_1m_NPL022	SAMEA3275570	ABOKL86	ERS667588	http://www.ebi.ac.uk/ena/data/view/ERS667588	OSD-Jun-2014	OSD74	74	OSD74_20140621T1115Z	2014-06-21T11:15	Douro Estuary	Coastal - Canary Coastal Province (EACB)	Iberian Coastal	41.1416	-8.6668	1	387	20.2	13.75
OSD43_2014-06-21_0m_NPL022	SAMEA3275607	ABOKM27	ERS667625	http://www.ebi.ac.uk/ena/data/view/ERS667625	OSD-Jun-2014	OSD43	43	OSD43_20140621T1849Z	2014-06-21T18:49	SIO Pier	Coastal - California Upwelling Coastal Province	California Current	32.867	-117.257	0	402	20.04	33.54
OSD81_2014-06-21_0m_NPL022	SAMEA3275561	ABOKL82	ERS667579	http://www.ebi.ac.uk/ena/data/view/ERS667579	OSD-Jun-2014	OSD81	81	OSD81_20140621T1058Z	2014-06-21T10:58	Ria Formosa Lagoon	Coastal - Canary Coastal Province (EACB)	Iberian Coastal	37.0051	-7.97312	0	407	22.2	34.3
OSD124_2014-06-21_5m_NPL022	SAMEA3275527	ABOKM72	ERS667541	http://www.ebi.ac.uk/ena/data/view/ERS667541	OSD-Jun-2014	OSD124	124	OSD124_20140621T0325Z	2014-06-21T03:25	Osaka Bay	Westerlies - Kuroshio Current Province	Kuroshio Current	34.3244	135.121	5	422	21.15	33.19
OSD36_2014-06-21_0.5m_NPL022	SAMEA3275614	ABOKL75	ERS667632	http://www.ebi.ac.uk/ena/data/view/ERS667632	OSD-Jun-2014	OSD36	36	OSD36_20140621T1730Z	2014-06-21T17:30	Delaware	Coastal - NW Atlantic Shelves Province	Northeast U.S. Continental Shelf	39.3322	-75.4699	0.5	454	23.55	7.42
OSD186_2014-06-21_2.4m_NPL022	SAMEA3275469	ABOKL60	ERS667478	http://www.ebi.ac.uk/ena/data/view/ERS667478	OSD-Jun-2014	OSD186	186	OSD186_20140621T1704Z	2014-06-21T17:04	SERC Rhode River Maryland	Coastal - NW Atlantic Shelves Province	Northeast U.S. Continental Shelf	38.8855	-76.5416	2.4	456	26.8	7.2
OSD159_2014-06-19_2m_NPL022	SAMEA3275490	ABOKM25	ERS667499	http://www.ebi.ac.uk/ena/data/view/ERS667499	OSD-Jun-2014	OSD159	159	OSD159_20140621T1000Z	2014-06-19T10:00	Brest-SOMLIT	Coastal - NE Atlantic Shelves Province	Celtic-Biscay Shelf	48.359	-4.552	2	462	16	34.78
OSD157_2014-06-20_1m_NPL022	SAMEA3275493	ABOKL49	ERS667502	http://www.ebi.ac.uk/ena/data/view/ERS667502	OSD-Jun-2014	OSD157	157	OSD157_20140620T0900Z	2014-06-20T09:00	Drobak, Oslofjorden (ELLEIm2)	Coastal - NE Atlantic Shelves Province	North Sea	59.622	10.6282	1	469	18	26.115
OSD169_2014-06-21_0.1m_NPL022	SAMEA3275483	ABOKM30	ERS667492	http://www.ebi.ac.uk/ena/data/view/ERS667492	OSD-Jun-2014	OSD169	169	OSD169_20140621T1149Z	2014-06-21T11:49	Brightlingsea Reach, Essex	Coastal - NE Atlantic Shelves Province	North Sea	51.7961	1.01296	0.1	480	18.5	35.2
OSD108_2014-06-20_0m_NPL022	SAMEA3275539	ABOKM08	ERS667557	http://www.ebi.ac.uk/ena/data/view/ERS667557	OSD-Jun-2014	OSD108	108	OSD108_20140620T1140Z	2014-06-20T11:40	Alcochete	Coastal - Canary Coastal Province (EACB)	Iberian Coastal	38.7573	-8.96633	0	508	20.1	30
OSD165_2014-06-23_2m_NPL022	SAMEA3275487	ABOKM31	ERS667496	http://www.ebi.ac.uk/ena/data/view/ERS667496	OSD-Jun-2014	OSD165	165	OSD165_20140623T0900Z	2014-06-23T09:00	Loch Ewe	Coastal - NE Atlantic Shelves Province	Celtic-Biscay Shelf	57.8498	-5.6495	2	508	14.3	32.4453
OSD14_2014-06-23_2m_NPL022	SAMEA3275633	ABOKN03	ERS667654	http://www.ebi.ac.uk/ena/data/view/ERS667654	OSD-Jun-2014	OSD14	14	OSD14_20140623T0805Z	2014-06-23T07:40	Banyuls	Westerlies - Mediterranean Sea, Black Sea Province	Mediterranean Sea	42.49	3.14	2	523	20.422	37.833
OSD29_2014-06-21_0.2m_NPL022	SAMEA3275620	ABOKM97	ERS667640	http://www.ebi.ac.uk/ena/data/view/ERS667640	OSD-Jun-2014	OSD29	29	OSD29_20140621T1500Z	2014-06-21T15:00	Florida	Coastal - NW Atlantic Shelves Province	Southeast U.S. Continental Shelf	27.4694	-80.2834	0.2	524	26.9	35.7
OSD15_2014-06-21_0m_NPL022	SAMEA3275632	ABOKM93	ERS667653	http://www.ebi.ac.uk/ena/data/view/ERS667653	OSD-Jun-2014	OSD15	15	OSD15_20140621T0730Z	2014-06-21T07:30	Villefranche - SOMLIT	Westerlies - Mediterranean Sea, Black Sea Province	Mediterranean Sea	43.6861	7.31567	0	529	21.778	37.9702
OSD15_2014-06-21_50m_NPL022	SAMEA3275631	ABOKM50	ERS667652	http://www.ebi.ac.uk/ena/data/view/ERS667652	OSD-Jun-2014	OSD15	15	OSD15_20140621T0730Z	2014-06-21T07:30	Villefranche - SOMLIT	Westerlies - Mediterranean Sea, Black Sea Province	Mediterranean Sea	43.6861	7.31567	50	529	16.0522	37.981
OSD65_2014-06-20_0.1m_NPL022	SAMEA3275577	ABOKL56	ERS667595	http://www.ebi.ac.uk/ena/data/view/ERS667595	OSD-Jun-2014	OSD65	65	OSD65_20140620T2230Z	2014-06-20T22:30	Leigh Marine Laboratory (NZ)	Westerlies - S. Pacific Subtropical Gyre Province	New Zealand Shelf	-36.2928	174.819	0.1	575	16	34
OSD46_2014-06-21_0m_NPL022	SAMEA3275604	ABOKL78	ERS667622	http://www.ebi.ac.uk/ena/data/view/ERS667622	OSD-Jun-2014	OSD46	46	OSD46_20140621T2000Z	2014-06-21T20:00	Horn Island	Trades - Caribbean Province	Gulf of Mexico	30.2484	-88.7482	0	611	29.8	17.5
OSD116_2014-06-21_0m_NPL022	SAMEA3275533	ABOKL59	ERS667550	http://www.ebi.ac.uk/ena/data/view/ERS667550	OSD-Jun-2014	OSD116	116	OSD116_20140621T1330Z	2014-06-21T13:30	Lagoa de Obidos	Coastal - Canary Coastal Province (EACB)	Iberian Coastal	39.4151	-9.21883	0	613	24.7	22.5
OSD110_2014-06-21_0m_NPL022	SAMEA3275537	ABOKL58	ERS667555	http://www.ebi.ac.uk/ena/data/view/ERS667555	OSD-Jun-2014	OSD110	110	OSD110_20140621T1030Z	2014-06-21T10:30	Figueira da Foz	Coastal - Canary Coastal Province (EACB)	Iberian Coastal	40.1451	-8.86933	0	618	23	22.5
OSD144_2014-06-24_0m_NPL022	SAMEA3275508	ABOKM03	ERS667522	http://www.ebi.ac.uk/ena/data/view/ERS667522	OSD-Jun-2014	OSD144	144	OSD144_20140624T0608Z	2014-06-24T06:08	Maunalua Bay O ahu	Trades - N. Pacific Tropical Gyre Province	Insular Pacific-Hawaiian	21.2688	-157.722	0	708	25.8	35
OSD156_2014-06-21_1m_NPL022	SAMEA3275494	ABOKL51	ERS667503	http://www.ebi.ac.uk/ena/data/view/ERS667503	OSD-Jun-2014	OSD156	156	OSD156_20140621T1000Z	2014-06-21T10:00	KAVRINGEN ligthouse	Coastal - NE Atlantic Shelves Province	North Sea	59.8996	10.72	1	769	17.8	30.054
OSD13_2014-06-21_0m_NPL022	SAMEA3275634	ABOKM46	ERS667655	http://www.ebi.ac.uk/ena/data/view/ERS667655	OSD-Jun-2014	OSD13	13	OSD13_20140621T0630Z	2014-06-21T06:30	Varna Bay	Westerlies - Mediterranean Sea, Black Sea Province	Black Sea	43.185	27.9367	0	779	22.87	12.6
OSD53_2014-06-21_1m_NPL022	SAMEA3275590	ABOKM53	ERS667608	http://www.ebi.ac.uk/ena/data/view/ERS667608	OSD-Jun-2014	OSD53	53	OSD53_20140621T0843Z	2014-06-21T08:43	Ras Disha	Coastal - Red Sea, Persian Gulf Province	Red Sea	27.0415	33.907	1	782	27.2833	38.352
OSD6_2014-06-21_0m_NPL022		ABOKM05	ERS667660	http://www.ebi.ac.uk/ena/data/view/ERS667660	OSD-Jun-2014	OSD6	6	OSD6_20140621T0930Z	2014-06-21T10:30	Blanes	Westerlies - Mediterranean Sea, Black Sea Province	Mediterranean Sea	41.6666	2.8	0	932	20.66	37.83
OSD37_2014-06-19_1m_NPL022	SAMEA3275612	ABOKL77	ERS667630	http://www.ebi.ac.uk/ena/data/view/ERS667630	OSD-Jun-2014	OSD37	37	OSD37_20140619T1311Z	2014-06-19T13:11	Port Everglades	Coastal - NW Atlantic Shelves Province	Southeast U.S. Continental Shelf	26.1029	-80.0931	1	1069	27.7	33.82
OSD106_2014-06-20_0m_NPL022	SAMEA3275542	ABOKN07	ERS667560	http://www.ebi.ac.uk/ena/data/view/ERS667560	OSD-Jun-2014	OSD106	106	OSD106_20140620T1100Z	2014-06-20T11:00	REYKIS	Polar - Atlantic Arctic Province	Iceland Shelf and Sea	65.9449	-22.4192	0	1080	7.6	19
OSD106_2014-06-20_15m_NPL022	SAMEA3275541	ABOKM36	ERS667559	http://www.ebi.ac.uk/ena/data/view/ERS667559	OSD-Jun-2014	OSD106	106	OSD106_20140620T1130Z	2014-06-20T11:30	REYKIS	Polar - Atlantic Arctic Province	Iceland Shelf and Sea	65.9449	-22.4192	15	1080	7.5	29.2
OSD90_2014-06-21_2m_NPL022	SAMEA3275559	ABOKM74	ERS667577	http://www.ebi.ac.uk/ena/data/view/ERS667577	OSD-Jun-2014	OSD90	90	OSD90_20140621T0800Z	2014-06-21T08:00	Etoliko Lagoon	Westerlies - Mediterranean Sea, Black Sea Province	Mediterranean Sea	38.4843	21.3169	2	1083	26.29	15.09
OSD147_2014-06-21_0m_NPL022	SAMEA3275505	ABOKM58	ERS667519	http://www.ebi.ac.uk/ena/data/view/ERS667519	OSD-Jun-2014	OSD147	147	OSD147_20140621T0533Z	2014-06-21T05:33	Rajarata	Trades - Indian Monsoon Gyres Province	Bay of Bengal	8.87374	81.0773	0	1103	28.8	33
OSD155_2014-06-21_1m_NPL022	SAMEA3275497	ABOKL52	ERS667506	http://www.ebi.ac.uk/ena/data/view/ERS667506	OSD-Jun-2014	OSD155	155	OSD155_20140621T0700Z	2014-06-21T07:00	Steilene Oslofjord	Coastal - NE Atlantic Shelves Province	North Sea	59.8162	10.5986	1	1278	18.7	30.054
OSD30_2014-06-20_2m_NPL022		ABOKL95	ERS667638	http://www.ebi.ac.uk/ena/data/view/ERS667638	OSD-Jun-2014	OSD30	30	OSD30_20140620T0815Z	2014-06-20T08:15	Tvaerminne	Coastal - NE Atlantic Shelves Province	Baltic Sea	59.8822	23.2538	2	1297	10.5	5.63
OSD129_2014-06-21_10m_NPL022	SAMEA3275522	ABOKM22	ERS667536	http://www.ebi.ac.uk/ena/data/view/ERS667536	OSD-Jun-2014	OSD129	129	OSD129_20140621T1638Z	2014-06-21T16:38	Eyafjordur_4	Polar - Atlantic Arctic Province	Iceland Shelf and Sea	65.8172	-18.1018	10	1325	9.9	61.5
OSD52_2014-06-21_1m_NPL022	SAMEA3275591	ABOKN00	ERS667609	http://www.ebi.ac.uk/ena/data/view/ERS667609	OSD-Jun-2014	OSD52	52	OSD52_20140621T1007Z	2014-06-21T10:07	Abu Hashish	Coastal - Red Sea, Persian Gulf Province	Red Sea	27.0253	33.9126	1	1327	27	38.33
OSD100_2014-06-22_1m_NPL022	SAMEA3275547	ABOKM19	ERS667565	http://www.ebi.ac.uk/ena/data/view/ERS667565	OSD-Jun-2014	OSD100	100	OSD100_20140622T0800Z	2014-06-22T08:00	Crete - GOS	Westerlies - Mediterranean Sea, Black Sea Province	Mediterranean Sea	35.35	25.29	1	1498	24.21	39.05
OSD70_2014-06-21_0m_NPL022	SAMEA3275575	ABOKM59	ERS667593	http://www.ebi.ac.uk/ena/data/view/ERS667593	OSD-Jun-2014	OSD70	70	OSD70_20140621T1111Z	2014-06-21T11:11	Lido	Westerlies - Mediterranean Sea, Black Sea Province	Mediterranean Sea	45.4142	12.4378	0	1547	23.4	31.67
OSD141_2014-06-20_5m_NPL022	SAMEA3275514	ABOKL43	ERS667528	http://www.ebi.ac.uk/ena/data/view/ERS667528	OSD-Jun-2014	OSD141	141	OSD141_20140620T0845Z	2014-06-20T08:45	Raunefjorden	Coastal - NE Atlantic Shelves Province	North Sea	60.1612	5.11504	5	1557	10.13	30.67
OSD21_2014-06-21_0m_NPL022		ABOKL42	ERS667646	http://www.ebi.ac.uk/ena/data/view/ERS667646	OSD-Jun-2014	OSD21	21	OSD21_20140621T1055Z	2014-06-21T10:55	Croatia	Westerlies - Mediterranean Sea, Black Sea Province	Mediterranean Sea	45.08	13.61	0	1559	19.5	37.1
OSD97_2014-06-21_0.5m_NPL022	SAMEA3275552	ABOKM14	ERS667570	http://www.ebi.ac.uk/ena/data/view/ERS667570	OSD-Jun-2014	OSD97	97	OSD97_20140621T1235Z	2014-06-21T12:35	Faial Azores	Westerlies - N. Atlantic Subtropical Gyral Province (East) (STGE)		38.5297	-28.6018	0.5	1623	16.9	35.6
OSD80_2014-06-21_0m_NPL022	SAMEA3275564	ABOKM07	ERS667582	http://www.ebi.ac.uk/ena/data/view/ERS667582	OSD-Jun-2014	OSD80	80	OSD80_20140621T1930Z	2014-06-21T19:30	Young Sound	Polar - Boreal Polar Province (POLR)	Greenland Sea	74.31	-20.3043	0	1666	-0.1	5
OSD80_2014-06-21_2m_NPL022	SAMEA3275562	ABOKL63	ERS667580	http://www.ebi.ac.uk/ena/data/view/ERS667580	OSD-Jun-2014	OSD80	80	OSD80_20140621T1730Z	2014-06-21T17:30	Young Sound	Polar - Boreal Polar Province (POLR)	Greenland Sea	74.31	-20.3043	2	1666	-1.6	32
OSD4_2014-06-20_0m_NPL022	SAMEA3275642	ABOKM15	ERS667664	http://www.ebi.ac.uk/ena/data/view/ERS667664	OSD-Jun-2014	OSD4	4	OSD4_20140620T0900Z	2014-06-20T09:00	LTER-MC	Westerlies - Mediterranean Sea, Black Sea Province	Mediterranean Sea	40.808	14.25	0	2034	23.3	36.88
OSD77_2014-06-20_0.5m_NPL022	SAMEA3275567	ABOKL98	ERS667585	http://www.ebi.ac.uk/ena/data/view/ERS667585	OSD-Jun-2014	OSD77	77	OSD77_20140620T1100Z	2014-06-20T11:00	Metauro	Westerlies - Mediterranean Sea, Black Sea Province	Mediterranean Sea	43.8514	13.0731	0.5	2079	24.1	26.29
OSD18_2014-06-20_75m_NPL022	SAMEA3275629		ERS667650	http://www.ebi.ac.uk/ena/data/view/ERS667650	OSD-Jun-2014	OSD18	18	OSD18_20140620T0800Z	2014-06-20T08:00	Kyrenia	Westerlies - Mediterranean Sea, Black Sea Province	Mediterranean Sea	35.3637	33.2896	75	2087	20.7	38.5
OSD24_2014-06-21_0m_NPL022	SAMEA3275624	ABOKM32	ERS667644	http://www.ebi.ac.uk/ena/data/view/ERS667644	OSD-Jun-2014	OSD24	24	OSD24_20140621T1230Z	2014-06-21T12:30	Marchica	Westerlies - Mediterranean Sea, Black Sea Province	Mediterranean Sea	35.1927	-2.88005	0	2362	26.5	36
OSD113_2014-06-21_39m_NPL022		ABOKL76	ERS667553	http://www.ebi.ac.uk/ena/data/view/ERS667553	OSD-Jun-2014	OSD113	113	OSD113_20140621T1125Z	2014-06-21T11:25	CascaisWatch	Coastal - Canary Coastal Province (EACB)	Iberian Coastal	38.6667	-9.4367	39	2464	18	35.27
OSD72_2014-06-21_0.8m_NPL022	SAMEA3275573	ABOKL70	ERS667591	http://www.ebi.ac.uk/ena/data/view/ERS667591	OSD-Jun-2014	OSD72	72	OSD72_20140621T0912Z	2014-06-21T09:12	Boknis Eck	Coastal - NE Atlantic Shelves Province	Baltic Sea	54.8333	10	0.8	2504	13.994	14.253
OSD76_2014-06-20_0.5m_NPL022	SAMEA3275568	ABOKN01	ERS667586	http://www.ebi.ac.uk/ena/data/view/ERS667586	OSD-Jun-2014	OSD76	76	OSD76_20140620T0915Z	2014-06-20T09:15	Foglia	Westerlies - Mediterranean Sea, Black Sea Province	Mediterranean Sea	43.9475	12.935	0.5	2898	23.61	27.78
OSD172_2014-06-25_3m_NPL022	SAMEA3275480		ERS667489	http://www.ebi.ac.uk/ena/data/view/ERS667489	OSD-Jun-2014	OSD172	172	OSD172_20140625T0245Z	2014-06-25T02:45	700	Coastal - NE Atlantic Shelves Province	North Sea	51.3749	3.21833	3	3038	18.4817	32.3383
OSD95_2014-06-21_0m_NPL022	SAMEA3275554	ABOKM49	ERS667572	http://www.ebi.ac.uk/ena/data/view/ERS667572	OSD-Jun-2014	OSD95	95	OSD95_20140621T0825Z	2014-06-21T08:25	Singapore Indigo_V	Coastal - Sunda-Arafura Shelves Province	South China Sea	1.2685	103.917	0	3040	31	31.03
OSD170_2014-06-25_3m_NPL022	SAMEA3275482		ERS667491	http://www.ebi.ac.uk/ena/data/view/ERS667491	OSD-Jun-2014	OSD170	170	OSD170_20140625T0504Z	2014-06-25T05:04	130	Coastal - NE Atlantic Shelves Province	North Sea	51.2695	2.9047	3	3489	18.6188	32.2575
OSD122_2014-06-22_0m_NPL022	SAMEA3275530	ABOKM54	ERS667544	http://www.ebi.ac.uk/ena/data/view/ERS667544	OSD-Jun-2014	OSD122	122	OSD122_20140622T0745Z	2014-06-22T07:45	Station A Gulf Of Eilat	Coastal - Red Sea, Persian Gulf Province	Red Sea	29.4667	34.9291	0	3703	24	40.5
OSD177_2014-06-24_3m_NPL022	SAMEA3275475		ERS667484	http://www.ebi.ac.uk/ena/data/view/ERS667484	OSD-Jun-2014	OSD177	177	OSD177_20140624T1035Z	2014-06-24T10:35	120	Coastal - NE Atlantic Shelves Province	North Sea	51.1857	2.70167	3	3717	18.7362	32.5834
OSD145_2014-06-21_0m_NPL022	SAMEA3275507	ABOKM62	ERS667521	http://www.ebi.ac.uk/ena/data/view/ERS667521	OSD-Jun-2014	OSD145	145	OSD145_20140621T1045Z	2014-06-21T10:45	North Sea - Blankenberge	Coastal - NE Atlantic Shelves Province	North Sea	51.3614	3.11886	0	4528	17	NA
OSD71_2014-06-21_0m_NPL022	SAMEA3275574	ABOKM01	ERS667592	http://www.ebi.ac.uk/ena/data/view/ERS667592	OSD-Jun-2014	OSD71	71	OSD71_20140621T2335Z	2014-06-20T23:35	Otago	Coastal - New Zealand Coastal Province	New Zealand Shelf	-45.7442	170.771	0	4621	10.99	35.2
OSD20_2014-06-20_0m_NPL022	SAMEA3275626	ABOKM41	ERS667647	http://www.ebi.ac.uk/ena/data/view/ERS667647	OSD-Jun-2014	OSD20	20	OSD20_20140620T1030Z	2014-06-20T10:30	Faxafloi	Polar - Atlantic Subarctic Province	Iceland Shelf and Sea	64.2083	-22.015	0	5090	11	31.2
OSD20_2014-06-20_20m_NPL022	SAMEA3275627	ABOKN09	ERS667648	http://www.ebi.ac.uk/ena/data/view/ERS667648	OSD-Jun-2014	OSD20	20	OSD20_20140620T1030Z	2014-06-20T10:30	Faxafloi	Polar - Atlantic Subarctic Province	Iceland Shelf and Sea	64.2083	-22.015	20	5090	11	31.2
OSD48_2014-06-21_0m_NPL022	SAMEA3275602	ABOKM21	ERS667620	http://www.ebi.ac.uk/ena/data/view/ERS667620	OSD-Jun-2014	OSD48	48	OSD48_20140621T0950Z	2014-06-21T09:50	Venice Gulf	Westerlies - Mediterranean Sea, Black Sea Province	Mediterranean Sea	45.4125	12.5265	0	5262	22.2	33.14
OSD162_2014-06-23_1m_NPL022	SAMEA3275489	ABOKM70	ERS667498	http://www.ebi.ac.uk/ena/data/view/ERS667498	OSD-Jun-2014	OSD162	162	OSD162_20140623T1100Z	2014-06-23T11:00	Stonehaven	Coastal - NE Atlantic Shelves Province	North Sea	56.9631	-2.1031	1	5358	12.2	34.3163
OSD2_2014-06-20_0m_NPL022	SAMEA3275645	ABOKL97	ERS667667	http://www.ebi.ac.uk/ena/data/view/ERS667667	OSD-Jun-2014	OSD2	2	OSD2_20140620T1126Z	2014-06-20T11:26	Roscoff - SOMLIT	Coastal - NE Atlantic Shelves Province	Celtic-Biscay Shelf	48.7778	-3.9375	0	5401	14.38	35.128
OSD38_2014-06-20_0m_NPL022	SAMEA3275611	ABOKL79	ERS667629	http://www.ebi.ac.uk/ena/data/view/ERS667629	OSD-Jun-2014	OSD38	38	OSD38_20140620T1655Z	2014-06-20T16:55	Long Key	Trades - Caribbean Province	Caribbean Sea	24.7449	-80.7837	0	6942	29.6	36.25
OSD105_2014-06-21_4.12m_NPL022	SAMEA3275543	ABOKM11	ERS667561	http://www.ebi.ac.uk/ena/data/view/ERS667561	OSD-Jun-2014	OSD105	105	OSD105_20140621T1839Z	2014-06-21T18:39	Cambridge Bay, Nunavut,	Polar - Boreal Polar Province (POLR)	Beaufort Sea	69.0233	-105.343	4.12	7116	-0.72	26.91
OSD171_2014-06-25_3m_NPL022	SAMEA3275481		ERS667490	http://www.ebi.ac.uk/ena/data/view/ERS667490	OSD-Jun-2014	OSD171	171	OSD171_20140625T0423Z	2014-06-25T04:23	230	Coastal - NE Atlantic Shelves Province	North Sea	51.3073	2.84933	3	9015	18.2617	32.8054
OSD22_2014-06-23_1m_NPL022	SAMEA3275625	ABOKL65	ERS667645	http://www.ebi.ac.uk/ena/data/view/ERS667645	OSD-Jun-2014	OSD22	22	OSD22_20140623T0800Z	2014-06-23T06:01	Marseille Solemio SOMLIT	Westerlies - Mediterranean Sea, Black Sea Province	Mediterranean Sea	43.2264	5.1746	1	10195	21.9952	38.0871
OSD173_2014-06-25_3m_NPL022	SAMEA3275479		ERS667488	http://www.ebi.ac.uk/ena/data/view/ERS667488	OSD-Jun-2014	OSD173	173	OSD173_20140625T0139Z	2014-06-25T01:39	710	Coastal - NE Atlantic Shelves Province	North Sea	51.441	3.13995	3	10996	18.1816	33.1261
OSD10_2014-06-21_1m_NPL022	SAMEA3275636	ABOKM00	ERS667657	http://www.ebi.ac.uk/ena/data/view/ERS667657	OSD-Jun-2014	OSD10	10	OSD10_20140621T2050Z	2014-06-21T20:50	Lake Erie W4			41.8398	-83.1899	1	11479	22.4	0.14
OSD56_2014-06-24_0m_NPL022	SAMEA3275585	ABOKL67	ERS667603	http://www.ebi.ac.uk/ena/data/view/ERS667603	OSD-Jun-2014	OSD56	56	OSD56_20140624T0720Z	2014-06-24T07:20	Hawaii Kakaako	Trades - N. Pacific Tropical Gyre Province	Insular Pacific-Hawaiian	21.2888	-156.864	0	13169	26.06	35
OSD9_2014-06-18_0m_NPL022	SAMEA3275637	ABOKL81	ERS667658	http://www.ebi.ac.uk/ena/data/view/ERS667658	OSD-Jun-2014	OSD9	9	OSD9_20140618T0418Z	2014-06-18T04:18	SPOTS	Coastal - California Upwelling Coastal Province	California Current	33.55	-118.4	0	13383	19.2	33.56
OSD63_2014-06-20_0m_NPL022	SAMEA3275579	ABOKM34	ERS667597	http://www.ebi.ac.uk/ena/data/view/ERS667597	OSD-Jun-2014	OSD63	63	OSD63_20140620T1130Z	2014-06-20T11:30	Venice Acqua Alta	Westerlies - Mediterranean Sea, Black Sea Province	Mediterranean Sea	45.3143	12.5083	0	13918	21.781	32.768
OSD176_2014-06-24_3m_NPL022	SAMEA3275476		ERS667485	http://www.ebi.ac.uk/ena/data/view/ERS667485	OSD-Jun-2014	OSD176	176	OSD176_20140624T1127Z	2014-06-24T11:27	215	Coastal - NE Atlantic Shelves Province	North Sea	51.2777	2.6135	3	15656	18.1228	33.3699
OSD49_2014-06-21_2m_NPL022	SAMEA3275601	ABOKL74	ERS667619	http://www.ebi.ac.uk/ena/data/view/ERS667619	OSD-Jun-2014	OSD49	49	OSD49_20140621T0930Z	2014-06-21T09:30	Vida	Westerlies - Mediterranean Sea, Black Sea Province	Mediterranean Sea	45.3256	13.3319	2	16318	22	34
OSD174_2014-06-25_3m_NPL022	SAMEA3275478		ERS667487	http://www.ebi.ac.uk/ena/data/view/ERS667487	OSD-Jun-2014	OSD174	174	OSD174_20140625T0047Z	2014-06-25T00:47	780	Coastal - NE Atlantic Shelves Province	North Sea	51.4716	3.05917	3	16700	17.9425	33.3739
OSD1_2014-06-21_0m_NPL022	SAMEA3275646	ABOKM42	ERS667668	http://www.ebi.ac.uk/ena/data/view/ERS667668	OSD-Jun-2014	OSD1	1	OSD1_20140621T1110Z	2014-06-21T11:10	L4	Coastal - NE Atlantic Shelves Province	Celtic-Biscay Shelf	50.151	-4.13	0	17175	16.66	35.22
OSD17_2014-06-20_3m_NPL022	SAMEA3275630	ABOKL99	ERS667651	http://www.ebi.ac.uk/ena/data/view/ERS667651	OSD-Jun-2014	OSD17	17	OSD17_20140620T0700Z	2014-06-20T07:00	VLIZ	Coastal - NE Atlantic Shelves Province	North Sea	51.4347	2.81087	3	22619	16.6822	34.0252
OSD7_2014-06-21_0.1m_NPL022	SAMEA3275638	ABOKL89	ERS667659	http://www.ebi.ac.uk/ena/data/view/ERS667659	OSD-Jun-2014	OSD7	7	OSD7_20140621T2000Z	2014-06-21T20:00	Moorea - Tiahura	Westerlies - S. Pacific Subtropical Gyre Province		-17.2894	-149.54	0.1	23919	27	37
OSD175_2014-06-24_3m_NPL022	SAMEA3275477		ERS667486	http://www.ebi.ac.uk/ena/data/view/ERS667486	OSD-Jun-2014	OSD175	175	OSD175_20140624T1313Z	2014-06-24T13:13	ZG02	Coastal - NE Atlantic Shelves Province	North Sea	51.3348	2.50215	3	24962	17.2187	34.2852
OSD5_2014-06-19_1m_NPL022	SAMEA3275640	ABOKL71	ERS667662	http://www.ebi.ac.uk/ena/data/view/ERS667662	OSD-Jun-2014	OSD5	5	OSD5_20140619T0515Z	2014-06-19T05:15	Crete	Westerlies - Mediterranean Sea, Black Sea Province	Mediterranean Sea	35.661	24.99	1	25382	24.46	39.29
OSD5_2014-06-19_75m_NPL022	SAMEA3275639	ABOKM52	ERS667661	http://www.ebi.ac.uk/ena/data/view/ERS667661	OSD-Jun-2014	OSD5	5	OSD5_20140619T1100Z	2014-06-19T11:00	Crete	Westerlies - Mediterranean Sea, Black Sea Province	Mediterranean Sea	35.661	24.99	75	25382	16.87	39.23
OSD96_2014-06-21_0m_NPL022	SAMEA3275553	ABOKM10	ERS667571	http://www.ebi.ac.uk/ena/data/view/ERS667571	OSD-Jun-2014	OSD96	96	OSD96_20140621T1250Z	2014-06-21T12:50	Sao Miguel Azores I	Westerlies - N. Atlantic Subtropical Gyral Province (East) (STGE)		37.4257	-25.3156	0	31844	18.5	35
OSD142_2014-06-21_1m_NPL022	SAMEA3275512	ABOKM39	ERS667526	http://www.ebi.ac.uk/ena/data/view/ERS667526	OSD-Jun-2014	OSD142	142	OSD142_20140621T1500Z	2014-06-21T15:00	Gray s Reef National Marine Sanctuary	Coastal - NW Atlantic Shelves Province	Southeast U.S. Continental Shelf	31.3836	-80.8667	1	32673	27.43	35.85
OSD158_2014-06-21_0m_NPL022	SAMEA3275491	ABOKM56	ERS667500	http://www.ebi.ac.uk/ena/data/view/ERS667500	OSD-Jun-2014	OSD158	158	OSD158_20140621T1120Z	2014-06-21T11:20	Sao Miguel Azores II	Westerlies - N. Atlantic Subtropical Gyral Province (East) (STGE)		37.4328	-25.19	0	33331	19.2	35.7
OSD178_2014-06-24_3m_NPL022	SAMEA3275474		ERS667483	http://www.ebi.ac.uk/ena/data/view/ERS667483	OSD-Jun-2014	OSD178	178	OSD178_20140624T2320Z	2014-06-24T23:20	435	Coastal - NE Atlantic Shelves Province	North Sea	51.5803	2.7897	3	36626	16.7589	34.4964
OSD185_2014-06-24_3m_NPL022	SAMEA3275470		ERS667479	http://www.ebi.ac.uk/ena/data/view/ERS667479	OSD-Jun-2014	OSD185	185	OSD185_20140624T1434Z	2014-06-24T14:34	421	Coastal - NE Atlantic Shelves Province	North Sea	51.4816	2.45148	3	40955	16.1087	34.8998
OSD182_2014-06-24_3m_NPL022	SAMEA3275473		ERS667482	http://www.ebi.ac.uk/ena/data/view/ERS667482	OSD-Jun-2014	OSD182	182	OSD182_20140624T1316Z	2014-06-24T13:16	W08	Coastal - NE Atlantic Shelves Province	North Sea	51.4584	2.35047	3	42071	15.7139	34.9975
OSD183_2014-06-24_3m_NPL022	SAMEA3275472		ERS667481	http://www.ebi.ac.uk/ena/data/view/ERS667481	OSD-Jun-2014	OSD183	183	OSD183_20140624T2158Z	2014-06-24T21:58	W09	Coastal - NE Atlantic Shelves Province	North Sea	51.7484	2.698	3	55961	15.8014	35.0087
OSD184_2014-06-24_3m_NPL022	SAMEA3275471		ERS667480	http://www.ebi.ac.uk/ena/data/view/ERS667480	OSD-Jun-2014	OSD184	184	OSD184_20140624T1806Z	2014-06-24T18:06	W10	Coastal - NE Atlantic Shelves Province	North Sea	51.6829	2.4152	3	60511	15.8336	35.033
OSD114_2014-06-21_1m_NPL022	SAMEA3275535	ABOKL85	ERS667552	http://www.ebi.ac.uk/ena/data/view/ERS667552	OSD-Jun-2014	OSD114	114	OSD114_20140621T1005Z	2014-06-21T10:05	BerlengasWatch	Westerlies - N. Atlantic Subtropical Gyral Province (East) (STGE)	Canary Current	34.41	-9.51	1	156897	18.5	33.57
OSD123_2014-06-22_4m_NPL022	SAMEA3275529	ABOKL83	ERS667543	http://www.ebi.ac.uk/ena/data/view/ERS667543	OSD-Jun-2014	OSD123	123	OSD123_20140622T0900Z	2014-06-22T09:00	Shikmona	Westerlies - Mediterranean Sea, Black Sea Province	Mediterranean Sea	32.822	32.954	4	173306	27	39.4
OSD146_2014-06-21_5m_NPL022	SAMEA3275506	ABOKL87	ERS667520	http://www.ebi.ac.uk/ena/data/view/ERS667520	OSD-Jun-2014	OSD146	146	OSD146_20140621T0542Z	2014-06-21T05:42	Fram Strait	Polar - Atlantic Arctic Province	Greenland Sea	78.4533	-2.82967	5	295570	-1.61	33.78
OSD28_2014-06-21_0.2m_NPL022	SAMEA3275621	ABOKM37	ERS667641	http://www.ebi.ac.uk/ena/data/view/ERS667641	OSD-Jun-2014	OSD28	28	OSD28_20140621T0415Z	2014-06-21T04:15	Belize	Trades - Indian Monsoon Gyres Province	Bay of Bengal	16.8026	88.0816	0.2	392876	29.5	35
OSD131_2014-06-21_1m_NPL022	SAMEA3275520	ABOKM40	ERS667534	http://www.ebi.ac.uk/ena/data/view/ERS667534	OSD-Jun-2014	OSD131	131	OSD131_20140621T0824Z	2014-06-21T08:24	Sozopol bay (Zlatana ribka)			42.4138	27.669	1
